# Metatranscriptomics-based metabolic modeling of patient-specific urinary microbiome during infection

**DOI:** 10.1101/2024.03.25.586446

**Authors:** Jonathan Josephs-Spaulding, Hannah Clara Rettig, Johannes Zimmermann, Mariam Chkonia, Alexander Mischnik, Sören Franzenburg, Simon Graspeuntner, Jan Rupp, Christoph Kaleta

## Abstract

Urinary tract infections (UTIs) are a major health concern which incur significant socioeconomic costs in addition to substantial antibiotic prescriptions, thereby accelerating the emergence of antibiotic resistance. To address the challenge of antibiotic-resistant UTIs, our systems biology approach uncovers patient-specific uromicrobiome insights that are focused on community utilization of metabolites. By leveraging the distinct metabolic traits of patient-specific pathogens, we aim to identify metabolic dependencies of pathogens and provide suggestions for targeted interventions for future studies. Combining patient-specific metatranscriptomic data with genome-scale metabolic modeling and data from the Human Urine Metabolome, this study explores UTIs from a systems biology perspective through the reconstruction of tailored microbial community models to mirror the metabolic profiles of individual UTI patients’ urinary microbiomes. Delving into patient-specific bacterial gene expressions and microbial interactions, we identify metabolic signatures and propose mechanisms for UTI pathology. Our research underscores the potential of integrating metatranscriptomic data using systems biological approaches, providing insights into disease metabolic mechanisms and potential phenotypic manifestations. This contribution introduces a new method that could guide treatment options for antibiotic-resistant UTIs, aiming to lessen antibiotic use by combining the pathogens’ unique metabolic traits.

Graphical Abstract
Metatranscriptome sequencing was used to investigate the functional uromicrobiome across a cohort of 19 individuals; patient-specific microbiome community models were reconstructed and simulated in a virtual urine environment. Total RNA was extracted from patients’ urine and sequenced to assess the metatranscriptome, providing insights into patient-specific uromicrobiome microbial taxa and their associated gene expression during urinary tract infections (UTIs). These combinatory datasets derived from metatranscriptomics data were further expanded first to reconstruct species specific metabolic models that were conditioned with gene expression. Gene expression conditioned metabolic models were combined in an in silico environment with a defined urine media to construct patient-specific context-specific uromicrobiome models, enabling an understanding of each patient’s unique microbiome. Using this approach, we aimed to identify patient-specific microbiome dynamics and provide insight towards various metabolic features that can be utilized or validated in future studies for individualized intervention strategies. Created with www.biorender.com.
