## Supplementary Tables for "Metatranscriptomics-based metabolic modeling of patient-specific urinary microbiome during infection"

### Sheet: Legend
Table S1: Sample names, barcodes, and adaptor sequences used in this study.
Table S2: Preprocessing/quality control, rRNA or mRNA metrics acquired from metatranscriptomes. Alignment rate of metatranscriptomes across various mRNA databases
Table S3: Microbial metabolic models that were reconstructed and used for simulating host-specific models. Relative abundance for simulation input for each species.
Table S4: In silico human urine medium used in this study
Table S5: Bidirectional simulated metabolic interactions between producer and consumer strains

### Sheet: S1
Name	RNA	DNA	Sequencing Technology
H25361	TRUE	TRUE	Illumina MiSeq
H25362	TRUE	TRUE	Illumina MiSeq
H25363	TRUE	TRUE	Illumina MiSeq
H25364	TRUE	TRUE	Illumina MiSeq
H25365	TRUE	TRUE	Illumina MiSeq
A01	TRUE	FALSE	Illumina NovaSeq
A02	TRUE	TRUE	Illumina NovaSeq
B01	TRUE	TRUE	Illumina NovaSeq
B02	TRUE	FALSE	Illumina NovaSeq
C01	TRUE	FALSE	Illumina NovaSeq
C02	TRUE	TRUE	Illumina NovaSeq
D01	TRUE	TRUE	Illumina NovaSeq
D02	TRUE	TRUE	Illumina NovaSeq
E01	TRUE	TRUE	Illumina NovaSeq
E02	TRUE	TRUE	Illumina NovaSeq
F01	TRUE	TRUE	Illumina NovaSeq
F02	TRUE	FALSE	Illumina NovaSeq
G01	TRUE	TRUE	Illumina NovaSeq
H01	TRUE	TRUE	Illumina NovaSeq

### Sheet: S2
	Total Raw Sequences	rRNA/tRNA Reads (%)	mRNA Reads (%)	Bac rRNA	Euk rRNA	tRNA
H25361	14000000	0.9193	0.0807	0.9058	0.0039	0.0096
H25362	9940000	0.912	0.088	0.7123	0.197	0.0027
H25363	10900000	0.9289	0.0711	0.0092	0.9185	0.0013
H25364	12700000	0.7705	0.2295	0.5429	0.2238	0.0038
H25365	12000000	0.9754	0.0246	0.666	0.304	0.0055
A01	51900000	0.8449	0.1551	0.0925	0.748	0.0045
A02	77800000	0.9706	0.0294	0.9484	0.0218	0.0003
B01	62100000	0.8756	0.1244	0.7492	0.1214	0.0049
B02	46200000	0.891	0.109	0.0861	0.8041	0.0008
C01	10600000	0.2098	0.7902	0.092	0.1147	0.0032
C02	69900000	0.9824	0.0176	0.9615	0.0208	0.0002
D01	73500000	0.7969	0.2031	0.0095	0.7849	0.0026
D02	68100000	0.9368	0.0632	0.8892	0.0473	0.0002
E01	70500000	0.9816	0.0184	0.9441	0.0359	0.0015
E02	23200000	0.9814	0.0186	0.9788	0.0018	0.0006
F01	69300000	0.9669	0.0331	0.9579	0.0074	0.0015
F02	73500000	0.9713	0.0287	0.9523	0.0181	0.0008
G01	55700000	0.8239	0.1761	0.5863	0.2364	0.0012
H01	56300000	0.9288	0.0712	0.4745	0.4534	0.001

### Sheet: S3
Organism	Refseq ID	A01	A02	B01	B02	C01	C02	D01	D02	E01	E02	F01	F02	G01	H01	H25361	H25362	H25363	H25364	H25365
Shigella sonnei	GCF_013374815.1	8.43461	0.089755	116.075	1.04493	37.415	193.353	2.12838	267.067	58.0033	631.864	171.26	0.034949	2.14879	39.1585	169.944	78.3458	1.76708	102.12	72.0949
Prevotella timonensis	GCA_000455445.1	359.877	1.34632	5.86314	308.255	57.8231	1.04177	378.739	2.86176	2.40251	0.122979	0.07021	1.18827	36.0848	62.8071	0.612865	25.8344	639.83	17.3447	25.094
Prevotella dentalis	GCF_000242335.1	172.773	1.92972	5.41784	385.58	27.2109	1.84047	340.204	1.76937	3.26054	0.061489	0.193077	1.11837	33.4173	72.0209	0.371505	6.43074	88.4268	6.97177	40.551
Porphyromonas uenonis	GCF_000482365.1	99.7642	0.807791	10.9099	187.043	234.694	0.41671	144.393	1.49242	1.37286	0.122979	0.21063	0.594136	43.8648	23.188	0.059157	5.79011	222.265	1.62223	17.0506
Blautia wexlerae	GCF_025148125.1	100.671	0.134632	1.18747	33.4378	17.0068	0.347258	90.6239	0.630818	0.257411	0	0.017552	0.244644	9.03971	11.5172	0.141977	3.65233	16.63	23.4143	3.76032
Barnesiella intestinihominis	GCF_000296465.1	0	0	0	0	0	0	0	0	0	0.061489	0	0	136.559	0	0	0	0	0	0
Dialister invisus	GCF_000160055.1	0	0.089755	0.371085	0	10.2041	0	0	2.13863	0	0.491914	0	0	366.553	0	0	0	0	0	0
Lactobacillus iners	GCF_009556455.1	0	0	0	0	0	0	0	0.015386	0	0	0	0	162.048	0	0	0	0	0	0
Anaeroglobus geminatus	GCF_000239275.1	0	0.044877	0.074217	0	0	0	0	0.107701	0	0.122979	0	0	86.5442	0	0	0	0	0	0
Lactobacillus johnsonii	GCF_014058685.1	12.6066	0.044877	0.074217	34.4828	3.40136	0	0.784138	0.400031	0	0	0	0	42.8275	0	0.002366	0	0	0	0
Lactobacillus crispatus	GCF_009769205.1	86.5228	0	0	20.8986	0	0	7.28128	0.030772	0	0	0	0	0	0	0	0	0	0	0
Peptoniphilus lacrimalis	GCF_900454715.1	0	0	0.074217	0	0	0	0	0.015386	0	0.061489	0	0	54.4606	0	0	0	0	0	0
Porphyromonas somerae	GCF_022845615.1	25.9387	0	0	0	0	0	0	0	0	0	0	0	0	0	0	0	0	0	0
Prevotella oris	GCF_900637655.1	46.345	8.30229	78.3732	2.08986	265.306	5.62559	0.448079	128.302	8.45167	8.36254	160.746	6.50054	0.074096	286.702	164.839	3.97613	0.677786	22.1563	1.10857
Lactobacillus acidophilus	GCF_034298135.1	55.6866	987.21	781.579	4.17973	346.939	797.375	30.3573	595.138	926.252	358.728	667.503	990.319	16.3752	504.607	664.029	875.971	30.4035	826.371	840.341
Lactobacillus amylolyticus	GCF_003999355.1	24.3969	0	0	20.8986	0	0	4.03271	0.015386	0	0	0	0	10.003	0	0	0	0	0	0
		6.98349	0	0	2.08986	0	0	1.00818	0.015386	0	0	0	0	0	0	0	0	0	0	0

### Sheet: S4
cpd_ID	VMH (exchange reaction)	Common Name	Concentration (µM/mM creatinine)
cpd00726	EX_13dampp(e)	1,3-Diaminopropane	1.2
cpd01866	EX_1mncam(e)	1-Methylnicotinamide	5.8
cpd03561	EX_2hb(e)	2-Hydroxybutyrate	2.8
N/A	EX_CE4970(e)	2-Methylbutyrylglycine	2
cpd03320	EX_3hphac(e)	3-Hydroxyphenylacetate	6.65
cpd00136	EX_4hbz(e)	4-Hydroxybenzoate	2.05
cpd02305	EX_34hpl(e)	4-HYDROXYPHENYLLACTATE	3.2
cpd00631	EX_4pyrdx(e)	4-Pyridoxate	3.1
cpd00337	EX_56dura(e)	5, 6-Dihydrouracil	3.8
cpd00071	EX_acald(e)	Acetaldehyde	2.6
cpd00029	EX_ac(e)	Acetate	13
pd00178	EX_acetone(e)	Acetone	3.9
cpd01682	EX_acrn(e)	O-Acetylcarnitine	2.4
cpd00128	EX_ade(e)	Adenine	2.9
cpd00182	EX_adn(e)	Adenosine	1.4
cpd01092	EX_alltn(e)	Allantoin	15.4
cpd00705	EX_L2aadp(e)	L-2-Aminoadipate	7.3
cpd00123	EX_3mob(e)	3-Methyl-2-Oxobutanoate	2.05
cpd00417	EX_abt(e)	L-Arabinitol	31.8
cpd00059	EX_ascb_L(e)	L-Ascorbate	32.5
cpd00085	EX_ala_B(e)	Beta-Alanine	5.9
cpd00540	EX_glyb(e)	Glycine Betaine	11.5
cpd00211	EX_but(e)	Butyrate	1.6
cpd00310	EX_carn(e)	Carnosine	3.35
cpd00098	EX_chol(e)	Choline	3.5
cpd00333	EX_cinnm(e)	trans-Cinnamate	1.6
cpd00331	EX_HC00342(e)	Cis-Aconitate	18.1
cpd00137	EX_cit(e)	Citrate	203
cpd00250	EX_creat(e)	Creatine	46
cpd00585	EX_crtn(e)	Creatinine	1
cpd00307	EX_csn(e)	Cytosine	4.1
cpd00108	EX_gal(e)	D-Galactose	7.6
cpd00027	EX_glc_D(e)	D-Glucose	36.55
cpd00673	EX_56dthm(e)	Dihydrothymine	2.4
cpd00756	EX_dmgly(e)	Dimethylglycine	4.4
cpd00306	EX_xylt(e)	Xylitol	0.000426182
cpd26831	EX_xyl_D(e)	D-Xylose	20
cpd00363	EX_etoh(e)	Ethanol	3.1
cpd00162	EX_etha(e)	Aminoethanol	37
cpd01468	EX_HC00900(e)	Methylmalonate	2.15
cpd00047	EX_for(e)	Formate	26.8
cpd00106	EX_fum(e)	Fumarate	0.7
cpd00222	EX_glcn(e)	D-Gluconate	17.4
cpd00164	EX_glcur(e)	Glucuronate	9.7
cpd01492	EX_glutcon(e)	Glutaconate	3.1
cpd00379	EX_glutar(e)	Glutarate	1.75
cpd00223	EX_glyc_R(e)	Glycerate	15.15
cpd00100	EX_glyc(e)	Glycerol	13
cpd00139	EX_glyclt(e)	Glycolate	40.7
cpd01114	EX_bgly(e)	Hippurate	223
cpd01606	EX_hmcr(e)	L-Homocitrulline	7.5
cpd00426	EX_hgentis(e)	Homogentisate	1.7
cpd03312	EX_homoval(e)	Homovanillate	5.25
cpd00745	EX_3hpp(e)	Hydracrylic acid	10.2
cpd00226	EX_hxan(e)	HYXN	7.2
cpd00246	EX_ins(e)	Inosine	1.4
cpd01711	EX_isobut(e)	Isobutyrate	3.5
cpd00260	EX_icit(e)	Isocitrate	51.85
cpd05178	EX_isoval(e)	Isovalerate	1.4
N/A	EX_CE4968(e)	Isovalerylglycine	2
cpd01182	EX_kynate(e)	Kynurenate	2.35
cpd00275	EX_Lkynr(e)	L-Kynurenine	1.055
cpd00208	EX_lcts(e)	LACT	11.8
cpd00035	EX_ala_L(e)	L-Alanine	21.75
cpd00224	EX_arab_L(e)	L-Arabinose	11.05
cpd00051	EX_arg_L(e)	L-Arginine	8
cpd00132	EX_asn_L(e)	L-Asparagine	9.43333
cpd00041	EX_asp_L(e)	L-Aspartate	10.9
cpd00266	EX_crn(e)	Carnitine	4.75
cpd19019	EX_cyst_L(e)	L-Cystathionine	14.7
cpd00084	EX_cys_L(e)	L-Cysteine	73.4
cpd00381	EX_Lcystin(e)	L-Cystine	12.5
cpd00751	EX_fuc_L(e)	L-Fucose	11.8
cpd00023	EX_glu_L(e)	L-Glutamate	7.45
cpd00053	EX_gln_L(e)	L-Glutamine	38.55
cpd00119	EX_his_L(e)	L-Histidine	44.3
cpd00135	EX_hcys_L(e)	Homocysteine	1.1
cpd00322	EX_ile_L(e)	L-Isoleucine	1.3
cpd00159	EX_lac_L(e)	L-Lactate	9.35
cpd00107	EX_leu_L(e)	L-Leucine	2.9
cpd00039	EX_lys_L(e)	L-Lysine	17.55
cpd00060	EX_met_L(e)	L-Methionine	1.1
cpd00066	EX_phe_L(e)	L-Phenylalanine	6.7
cpd00054	EX_ser_L(e)	L-Serine	22.9333
cpd00161	EX_thr_L(e)	L-Threonine	13.95
cpd00065	EX_trp_L(e)	L-Tryptophan	5.95
cpd00069	EX_tyr_L(e)	L-Tyrosine	11.1
cpd00156	EX_val_L(e)	L-Valine	4.4
cpd00308	EX_HC00319(e)	Malonate	2.6
cpd00179	EX_malt(e)	Maltose	6
cpd00314	EX_mnl(e)	D-Mannitol	32.4
cpd00116	EX_meoh(e)	Methanol	4
cpd00767	EX_Nacasp(e)	N-Acetyl-L-aspartate	4
cpd00232	EX_acnam(e)	Neu5Ac	5.4
cpd03480	EX_2hyoxplac(e)	2-Hydroxyphenylacetate	2.45
cpd00024	EX_akg(e)	2-Oxoglutarate	4.1
cpd00644	EX_pnto_R(e)	PAN	1.9
N/A	EX_pcs(e)	P-Cresol Sulfate	1.3
cpd00127	EX_phenol(e)	Phenol	4.8
cpd00430	EX_pac(e)	PACT	1.9
cpd02559	EX_pheacgln(e)	alpha-N-Phenylacetyl-L-glutamine	34
cpd00457	EX_cholp(e)	Phosphocholine	1.1
cpd00489	EX_4hphac(e)	4-Hydroxyphenylacetate	5.5
cpd07053	EX_C10164(e)	Picolinic acid	19.4
cpd01727	EX_pime(e)	Pimelate	2.05
cpd04117	EX_4mcat(e)	4-methylcatechol	4.7
cpd00020	EX_pyr(e)	Pyruvate	2.4
cpd02333	EX_quln(e)	Quinolinate	4.55
cpd01187	EX_sbt_L(e)	D-Gulitol	6.9
cpd00036	EX_succ(e)	Succinate	6.1
N/A	EX_sucaceto(e)	Succinylacetone	2.8
cpd00076	EX_sucr(e)	Sucrose	7.4
cpd00210	EX_taur(e)	Taurine	81
cpd01138	EX_thrnt(e)	Threonate	17.8
cpd00184	EX_thymd(e)	Thymidine	2.2
cpd00441	EX_tma(e)	(CH3)3N	2.5
cpd00811	EX_tmao(e)	(CH3)3NO	91
cpd00092	EX_ura(e)	Uracil	9.5
cpd00073	EX_urea(e)	Urea	12285
cpd03346	EX_5hoxindoa(e)	5-Hydroxyindoleacetate	2.9
N/A	EX_xylu_D(e)	xylu_D	19.7
cpd00033	EX_gly(e)	Glycine	94.2333
cpd02475	EX_HC02191(e)	Lithocholate	0.16
cpd00064	EX_orn(e)	Ornithine	4.85
cpd00009	EX_pi(e)	Phosphate	784
cpd00300	EX_urate(e)	Urate	186
cpd00291	EX_34dhphe(e)	L-Dopa	0.02
cpd00579	EX_srtn(e)	Serotonin	0.08
cpd00274	EX_citr_L(e)	Citrulline	0.8
cpd00129	EX_pro_L(e)	L-Proline	1.1
cpd02357	EX_dopa(e)	Dopamine	0.4
cpd00312	EX_hista(e)	Histamine	0.03
cpd37273	EX_cd2(e)	Cadmium	0.0004
cpd00063	EX_ca2(e)	Ca2+	200
cpd00149	EX_cobalt2(e)	Co2+	0.0014
cpd10515	EX_fe2(e)	Fe+2	0.089
cpd37276	EX_pb(e)	Lead	0.0026
cpd00971	EX_na1(e)	Na+	12477
cpd00034	EX_zn2(e)	Zn2+	0.46

### Sheet: S5
prod	cons	met	sim_step	prod.flux	cons.flux	Sample
S_sonnei	L_amylolyticus	EX_cpd00309_e0	3	26.1191	-1.7014	A01
B_wexlerae	L_amylolyticus	EX_cpd00309_e0	3	43.9696	-1.7014	A01
P_somerae	L_amylolyticus	EX_cpd00309_e0	3	302.309	-1.7014	A01
P_oris	L_amylolyticus	EX_cpd00309_e0	3	536.246	-1.7014	A01
B_wexlerae	S_sonnei	EX_cpd00033_e0	3	2257.53	-12.3387	A01
B_wexlerae	P_uenonsis	EX_cpd00033_e0	3	2257.53	-6.28186	A01
B_wexlerae	L_johnsonii	EX_cpd00033_e0	3	2257.53	-16.6109	A01
B_wexlerae	L_crispatus	EX_cpd00033_e0	3	2257.53	-133.296	A01
B_wexlerae	L_acidophilus	EX_cpd00033_e0	3	2257.53	-29.8487	A01
B_wexlerae	L_amylolyticus	EX_cpd00033_e0	3	2257.53	-10.6336	A01
S_sonnei	L_johnsonii	EX_cpd00036_e0	3	195.99	-0.20729	A01
P_timonensis	L_johnsonii	EX_cpd00036_e0	3	47587.5	-0.20729	A01
P_uenonsis	L_johnsonii	EX_cpd00036_e0	3	5852.03	-0.20729	A01
B_wexlerae	L_johnsonii	EX_cpd00036_e0	3	1159.11	-0.20729	A01
P_somerae	L_johnsonii	EX_cpd00036_e0	3	1622.66	-0.20729	A01
P_oris	L_johnsonii	EX_cpd00036_e0	3	2878.33	-0.20729	A01
L_amylolyticus	L_johnsonii	EX_cpd00036_e0	3	0.315246	-0.20729	A01
S_sonnei	L_crispatus	EX_cpd00036_e0	3	195.99	-1.66346	A01
P_timonensis	L_crispatus	EX_cpd00036_e0	3	47587.5	-1.66346	A01
P_uenonsis	L_crispatus	EX_cpd00036_e0	3	5852.03	-1.66346	A01
B_wexlerae	L_crispatus	EX_cpd00036_e0	3	1159.11	-1.66346	A01
P_somerae	L_crispatus	EX_cpd00036_e0	3	1622.66	-1.66346	A01
P_oris	L_crispatus	EX_cpd00036_e0	3	2878.33	-1.66346	A01
L_amylolyticus	L_crispatus	EX_cpd00036_e0	3	0.315246	-1.66346	A01
S_sonnei	L_acidophilus	EX_cpd00036_e0	3	195.99	-0.37249	A01
P_timonensis	L_acidophilus	EX_cpd00036_e0	3	47587.5	-0.37249	A01
P_uenonsis	L_acidophilus	EX_cpd00036_e0	3	5852.03	-0.37249	A01
B_wexlerae	L_acidophilus	EX_cpd00036_e0	3	1159.11	-0.37249	A01
P_somerae	L_acidophilus	EX_cpd00036_e0	3	1622.66	-0.37249	A01
P_oris	L_acidophilus	EX_cpd00036_e0	3	2878.33	-0.37249	A01
L_amylolyticus	L_acidophilus	EX_cpd00036_e0	3	0.315246	-0.37249	A01
L_amylolyticus	P_uenonsis	EX_cpd00246_e0	3	9.7135	-68.9799	A01
L_amylolyticus	P_somerae	EX_cpd00246_e0	3	9.7135	-320.223	A01
L_amylolyticus	P_oris	EX_cpd00246_e0	3	9.7135	-568.023	A01
L_amylolyticus	B_wexlerae	EX_cpd00020_e0	3	5.3927	-6786	A01
L_amylolyticus	P_somerae	EX_cpd00020_e0	3	5.3927	-1457.27	A01
L_amylolyticus	P_oris	EX_cpd00020_e0	3	5.3927	-2584.96	A01
S_sonnei	L_johnsonii	EX_cpd00036_e0	3	154.927	-0.20837	A02
P_timonensis	L_johnsonii	EX_cpd00036_e0	3	48793.1	-0.20837	A02
P_uenonsis	L_johnsonii	EX_cpd00036_e0	3	6105.8	-0.20837	A02
B_wexlerae	L_johnsonii	EX_cpd00036_e0	3	1136.48	-0.20837	A02
UTI89	L_johnsonii	EX_cpd00036_e0	3	779.313	-0.20837	A02
UTI89	P_timonensis	EX_cpd00082_e0	3	1860.79	-170.173	A02
B_wexlerae	P_uenonsis	EX_cpd00033_e0	3	2213.45	-6.55427	A02
B_wexlerae	L_johnsonii	EX_cpd00033_e0	3	2213.45	-16.6971	A02
S_sonnei	P_lacrimalis	EX_cpd00067_e0	3	8205.73	-28.868	B01
P_timonensis	P_lacrimalis	EX_cpd00067_e0	3	790.465	-28.868	B01
P_dentalis	P_lacrimalis	EX_cpd00067_e0	3	564.116	-28.868	B01
P_uenonsis	P_lacrimalis	EX_cpd00067_e0	3	147.372	-28.868	B01
L_johnsonii	P_lacrimalis	EX_cpd00067_e0	3	86.0872	-28.868	B01
UTI89	P_lacrimalis	EX_cpd00067_e0	3	59465.8	-28.868	B01
S_sonnei	L_johnsonii	EX_cpd00036_e0	3	3019.2	-0.01394	B01
P_timonensis	L_johnsonii	EX_cpd00036_e0	3	851.957	-0.01394	B01
P_dentalis	L_johnsonii	EX_cpd00036_e0	3	342.607	-0.01394	B01
P_uenonsis	L_johnsonii	EX_cpd00036_e0	3	82.1353	-0.01394	B01
B_wexlerae	L_johnsonii	EX_cpd00036_e0	3	7.30721	-0.01394	B01
UTI89	L_johnsonii	EX_cpd00036_e0	3	9584.36	-0.01394	B01
S_sonnei	P_lacrimalis	EX_cpd00036_e0	3	3019.2	-0.09951	B01
P_timonensis	P_lacrimalis	EX_cpd00036_e0	3	851.957	-0.09951	B01
P_dentalis	P_lacrimalis	EX_cpd00036_e0	3	342.607	-0.09951	B01
P_uenonsis	P_lacrimalis	EX_cpd00036_e0	3	82.1353	-0.09951	B01
B_wexlerae	P_lacrimalis	EX_cpd00036_e0	3	7.30721	-0.09951	B01
UTI89	P_lacrimalis	EX_cpd00036_e0	3	9584.36	-0.09951	B01
P_timonensis	L_johnsonii	EX_cpd00001_e0	3	171.771	-3.66188	B01
P_dentalis	L_johnsonii	EX_cpd00001_e0	3	10.2512	-3.66188	B01
B_wexlerae	P_uenonsis	EX_cpd00033_e0	3	644.155	-11.6374	B02
B_wexlerae	L_johnsonii	EX_cpd00033_e0	3	644.155	-50.8752	B02
B_wexlerae	L_crispatus	EX_cpd00033_e0	3	644.155	-27.3388	B02
B_wexlerae	L_acidophilus	EX_cpd00033_e0	3	644.155	-28.2008	B02
B_wexlerae	L_amylolyticus	EX_cpd00033_e0	3	644.155	-1.82002	B02
S_sonnei	L_johnsonii	EX_cpd00036_e0	3	39.0212	-0.63489	B02
P_timonensis	L_johnsonii	EX_cpd00036_e0	3	41301.8	-0.63489	B02
P_uenonsis	L_johnsonii	EX_cpd00036_e0	3	10841.1	-0.63489	B02
B_wexlerae	L_johnsonii	EX_cpd00036_e0	3	330.736	-0.63489	B02
UTI89	L_johnsonii	EX_cpd00036_e0	3	37.1345	-0.63489	B02
L_amylolyticus	L_johnsonii	EX_cpd00036_e0	3	0.053957	-0.63489	B02
S_sonnei	L_crispatus	EX_cpd00036_e0	3	39.0212	-0.34117	B02
P_timonensis	L_crispatus	EX_cpd00036_e0	3	41301.8	-0.34117	B02
P_uenonsis	L_crispatus	EX_cpd00036_e0	3	10841.1	-0.34117	B02
B_wexlerae	L_crispatus	EX_cpd00036_e0	3	330.736	-0.34117	B02
UTI89	L_crispatus	EX_cpd00036_e0	3	37.1345	-0.34117	B02
L_amylolyticus	L_crispatus	EX_cpd00036_e0	3	0.053957	-0.34117	B02
S_sonnei	L_acidophilus	EX_cpd00036_e0	3	39.0212	-0.35193	B02
P_timonensis	L_acidophilus	EX_cpd00036_e0	3	41301.8	-0.35193	B02
P_uenonsis	L_acidophilus	EX_cpd00036_e0	3	10841.1	-0.35193	B02
B_wexlerae	L_acidophilus	EX_cpd00036_e0	3	330.736	-0.35193	B02
UTI89	L_acidophilus	EX_cpd00036_e0	3	37.1345	-0.35193	B02
L_amylolyticus	L_acidophilus	EX_cpd00036_e0	3	0.053957	-0.35193	B02
P_timonensis	L_johnsonii	EX_cpd00001_e0	3	8327.26	-146.094	B02
P_timonensis	L_crispatus	EX_cpd00001_e0	3	8327.26	-78.5067	B02
P_timonensis	L_acidophilus	EX_cpd00001_e0	3	8327.26	-80.9821	B02
P_timonensis	L_amylolyticus	EX_cpd00001_e0	3	8327.26	-3.55806	B02
S_sonnei	P_uenonsis	EX_cpd00041_e0	3	35.2393	-365.948	C01
S_sonnei	B_wexlerae	EX_cpd00041_e0	3	35.2393	-9.30295	C01
S_sonnei	L_johnsonii	EX_cpd00041_e0	3	35.2393	-1.48752	C01
S_sonnei	P_oris	EX_cpd00041_e0	3	35.2393	-2328.87	C01
S_sonnei	L_johnsonii	EX_cpd00036_e0	3	690.382	-0.07101	C01
P_timonensis	L_johnsonii	EX_cpd00036_e0	3	7701.53	-0.07101	C01
P_uenonsis	L_johnsonii	EX_cpd00036_e0	3	13258.5	-0.07101	C01
B_wexlerae	L_johnsonii	EX_cpd00036_e0	3	487.698	-0.07101	C01
P_oris	L_johnsonii	EX_cpd00036_e0	3	11312.3	-0.07101	C01
UTI89	L_johnsonii	EX_cpd00036_e0	3	10063.8	-0.07101	C01
P_timonensis	L_johnsonii	EX_cpd00001_e0	3	1552.78	-17.6632	C01
P_uenonsis	L_johnsonii	EX_cpd00001_e0	3	373.249	-17.6632	C01
P_uenonsis	S_sonnei	EX_cpd00211_e0	3	0.021567	-86.3195	C02
UTI89	S_sonnei	EX_cpd00211_e0	3	16956.9	-86.3195	C02
S_sonnei	L_johnsonii	EX_cpd00036_e0	3	20.5653	-0.01242	D01
P_timonensis	L_johnsonii	EX_cpd00036_e0	3	50763.4	-0.01242	D01
P_uenonsis	L_johnsonii	EX_cpd00036_e0	3	8894.77	-0.01242	D01
B_wexlerae	L_johnsonii	EX_cpd00036_e0	3	1050.28	-0.01242	D01
L_crispatus	L_johnsonii	EX_cpd00036_e0	3	0.280335	-0.01242	D01
UTI89	L_johnsonii	EX_cpd00036_e0	3	187.144	-0.01242	D01
L_acidophilus	L_johnsonii	EX_cpd00036_e0	3	4.93161	-0.01242	D01
P_uenonsis	S_sonnei	EX_cpd00211_e0	3	5.12323	-1.01355	D01
UTI89	S_sonnei	EX_cpd00211_e0	3	563.264	-1.01355	D01
B_wexlerae	L_johnsonii	EX_cpd00033_e0	3	2045.56	-0.99551	D01
B_wexlerae	L_crispatus	EX_cpd00033_e0	3	2045.56	-9.45603	D01
B_wexlerae	L_amylolyticus	EX_cpd00033_e0	3	2045.56	-2.20238	D01
L_acidophilus	S_sonnei	EX_cpd00161_e0	3	2.41735	-598.799	D02
L_acidophilus	P_timonensis	EX_cpd00161_e0	3	2.41735	-1.82979	D02
L_acidophilus	P_uenonsis	EX_cpd00161_e0	3	2.41735	-1.0143	D02
L_acidophilus	B_wexlerae	EX_cpd00161_e0	3	2.41735	-1.01005	D02
L_acidophilus	D_invisus	EX_cpd00161_e0	3	2.41735	-0.78612	D02
L_acidophilus	L_iners	EX_cpd00161_e0	3	2.41735	-0.42223	D02
L_acidophilus	L_johnsonii	EX_cpd00161_e0	3	2.41735	-1.33844	D02
L_acidophilus	L_crispatus	EX_cpd00161_e0	3	2.41735	-0.37873	D02
L_acidophilus	P_lacrimalis	EX_cpd00161_e0	3	2.41735	-0.38615	D02
L_acidophilus	P_oris	EX_cpd00161_e0	3	2.41735	-75.819	D02
L_acidophilus	UTI89	EX_cpd00161_e0	3	2.41735	-393.896	D02
L_acidophilus	L_amylolyticus	EX_cpd00161_e0	3	2.41735	-0.97084	D02
B_wexlerae	P_oris	EX_cpd00309_e0	3	0.27021	-37.9819	D02
UTI89	P_oris	EX_cpd00309_e0	3	2389.37	-37.9819	D02
S_sonnei	D_invisus	EX_cpd00036_e0	3	2494.07	-0.02412	D02
P_timonensis	D_invisus	EX_cpd00036_e0	3	368.461	-0.02412	D02
P_uenonsis	D_invisus	EX_cpd00036_e0	3	86.5817	-0.02412	D02
B_wexlerae	D_invisus	EX_cpd00036_e0	3	7.12318	-0.02412	D02
L_iners	D_invisus	EX_cpd00036_e0	3	0.030177	-0.02412	D02
L_johnsonii	D_invisus	EX_cpd00036_e0	3	4.327	-0.02412	D02
L_crispatus	D_invisus	EX_cpd00036_e0	3	0.580438	-0.02412	D02
P_oris	D_invisus	EX_cpd00036_e0	3	5.41893	-0.02412	D02
UTI89	D_invisus	EX_cpd00036_e0	3	12994.7	-0.02412	D02
B_wexlerae	D_invisus	EX_cpd00033_e0	3	13.8734	-1.93265	D02
B_wexlerae	L_iners	EX_cpd00033_e0	3	13.8734	-1.01792	D02
B_wexlerae	P_lacrimalis	EX_cpd00033_e0	3	13.8734	-0.95857	D02
B_wexlerae	P_oris	EX_cpd00033_e0	3	13.8734	-182.787	D02
B_wexlerae	UTI89	EX_cpd00033_e0	3	13.8734	-888.692	D02
B_wexlerae	L_amylolyticus	EX_cpd00033_e0	3	13.8734	-2.3989	D02
UTI89	S_sonnei	EX_cpd00051_e0	3	364673	-23140.6	E01
UTI89	P_timonensis	EX_cpd00051_e0	3	364673	-3.76834	E01
UTI89	P_uenonsis	EX_cpd00051_e0	3	364673	-3.79627	E01
UTI89	B_wexlerae	EX_cpd00051_e0	3	364673	-6.1583	E01
UTI89	S_sonnei	EX_cpd00107_e0	3	1173179	-16715.6	E01
UTI89	P_timonensis	EX_cpd00107_e0	3	1173179	-6.66928	E01
UTI89	P_uenonsis	EX_cpd00107_e0	3	1173179	-6.90758	E01
UTI89	B_wexlerae	EX_cpd00107_e0	3	1173179	-8.16283	E01
S_sonnei	P_timonensis	EX_cpd00092_e0	3	2985.5	-487.509	E01
UTI89	P_timonensis	EX_cpd00092_e0	3	83043.8	-487.509	E01
S_sonnei	B_wexlerae	EX_cpd00092_e0	3	2985.5	-2.10288	E01
UTI89	B_wexlerae	EX_cpd00092_e0	3	83043.8	-2.10288	E01
UTI89	S_sonnei	EX_cpd00069_e0	3	100356	-22.3391	E01
UTI89	P_uenonsis	EX_cpd00069_e0	3	100356	-596.05	E01
UTI89	B_wexlerae	EX_cpd00069_e0	3	100356	-2.24242	E01
UTI89	S_sonnei	EX_cpd01217_e0	3	1767176	-21.0036	E01
UTI89	P_timonensis	EX_cpd01217_e0	3	1767176	-993.731	E01
P_timonensis	B_wexlerae	EX_cpd00023_e0	3	13000	-20.7368	E01
UTI89	B_wexlerae	EX_cpd00023_e0	3	28695.8	-20.7368	E01
S_sonnei	P_lacrimalis	EX_cpd00067_e0	3	53377.9	-69.325	E02
P_timonensis	P_lacrimalis	EX_cpd00067_e0	3	77.2641	-69.325	E02
UTI89	P_lacrimalis	EX_cpd00067_e0	3	25904.3	-69.325	E02
S_sonnei	P_lacrimalis	EX_cpd00036_e0	3	11806.3	-0.23897	E02
P_timonensis	P_lacrimalis	EX_cpd00036_e0	3	83.2747	-0.23897	E02
UTI89	P_lacrimalis	EX_cpd00036_e0	3	3783.82	-0.23897	E02
S_sonnei	UTI89	EX_cpd00180_e0	3	6651.31	-3.41498	E02
UTI89	P_lacrimalis	EX_cpd00020_e0	3	16419.5	-208.407	E02
UTI89	P_dentalis	EX_cpd00179_e0	3	260252	-3636.36	F01
UTI89	P_oris	EX_cpd00179_e0	3	260252	-82668.5	F01
S_sonnei	UTI89	EX_cpd00309_e0	3	124497	-59759.3	F01
P_timonensis	UTI89	EX_cpd00309_e0	3	3907.73	-59759.3	F01
B_wexlerae	UTI89	EX_cpd00309_e0	3	2.23656	-59759.3	F01
S_sonnei	P_timonensis	EX_cpd00054_e0	3	163654	-570.419	F01
S_sonnei	B_wexlerae	EX_cpd00054_e0	3	163654	-330.62	F01
S_sonnei	P_timonensis	EX_cpd00644_e0	3	127510	-0.10672	F01
UTI89	P_timonensis	EX_cpd00644_e0	3	223351	-0.10672	F01
S_sonnei	P_dentalis	EX_cpd00644_e0	3	127510	-0.14357	F01
UTI89	P_dentalis	EX_cpd00644_e0	3	223351	-0.14357	F01
S_sonnei	B_wexlerae	EX_cpd00644_e0	3	127510	-0.14277	F01
UTI89	B_wexlerae	EX_cpd00644_e0	3	223351	-0.14277	F01
S_sonnei	P_oris	EX_cpd00644_e0	3	127510	-3.43105	F01
UTI89	P_oris	EX_cpd00644_e0	3	223351	-3.43105	F01
S_sonnei	P_dentalis	EX_cpd00029_e0	3	462000	-7275.41	F01
P_timonensis	P_dentalis	EX_cpd00029_e0	3	14000	-7275.41	F01
B_wexlerae	P_dentalis	EX_cpd00029_e0	3	632.428	-7275.41	F01
P_oris	P_dentalis	EX_cpd00029_e0	3	436000	-7275.41	F01
UTI89	P_dentalis	EX_cpd00029_e0	3	1981000	-7275.41	F01
P_oris	S_sonnei	EX_cpd00080_e0	3	131006	-100.404	F01
B_wexlerae	S_sonnei	EX_cpd00033_e0	3	320.148	-462000	F01
B_wexlerae	P_dentalis	EX_cpd00033_e0	3	320.148	-17.7856	F01
S_sonnei	P_oris	EX_cpd00036_e0	3	381280	-808.704	F01
P_timonensis	P_oris	EX_cpd00036_e0	3	14000	-808.704	F01
P_dentalis	P_oris	EX_cpd00036_e0	3	5803.19	-808.704	F01
B_wexlerae	P_oris	EX_cpd00036_e0	3	58.9593	-808.704	F01
UTI89	P_oris	EX_cpd00036_e0	3	1713507	-808.704	F01
P_oris	S_sonnei	EX_cpd00221_e0	3	248074	-9293.11	F01
P_oris	P_timonensis	EX_cpd00221_e0	3	248074	-281.609	F01
UTI89	P_timonensis	EX_cpd00092_e0	3	1757064	-4.2308	F01
UTI89	P_dentalis	EX_cpd00092_e0	3	1757064	-0.14357	F01
UTI89	B_wexlerae	EX_cpd00092_e0	3	1757064	-1.73686	F01
P_timonensis	B_wexlerae	EX_cpd00047_e0	3	216.133	-0.52024	F01
P_oris	B_wexlerae	EX_cpd00047_e0	3	302465	-0.52024	F01
P_dentalis	P_timonensis	EX_cpd00106_e0	3	13359.1	-73.3962	F01
P_dentalis	P_oris	EX_cpd00106_e0	3	13359.1	-184023	F01
UTI89	P_timonensis	EX_cpd01217_e0	3	554135	-350.767	F01
UTI89	P_timonensis	EX_cpd00129_e0	3	868055	-2.83718	F01
UTI89	P_dentalis	EX_cpd00129_e0	3	868055	-3.81676	F01
UTI89	B_wexlerae	EX_cpd00129_e0	3	868055	-2.58239	F01
UTI89	P_oris	EX_cpd00129_e0	3	868055	-91.2119	F01
UTI89	S_sonnei	EX_cpd00051_e0	3	364673	-23140.6	F02
UTI89	P_timonensis	EX_cpd00051_e0	3	364673	-3.76834	F02
UTI89	P_uenonsis	EX_cpd00051_e0	3	364673	-3.79627	F02
UTI89	B_wexlerae	EX_cpd00051_e0	3	364673	-6.1583	F02
UTI89	S_sonnei	EX_cpd00107_e0	3	1173179	-16715.6	F02
UTI89	P_timonensis	EX_cpd00107_e0	3	1173179	-6.66928	F02
UTI89	P_uenonsis	EX_cpd00107_e0	3	1173179	-6.90758	F02
UTI89	B_wexlerae	EX_cpd00107_e0	3	1173179	-8.16283	F02
S_sonnei	P_timonensis	EX_cpd00092_e0	3	2985.5	-487.509	F02
UTI89	P_timonensis	EX_cpd00092_e0	3	83043.8	-487.509	F02
S_sonnei	B_wexlerae	EX_cpd00092_e0	3	2985.5	-2.10288	F02
UTI89	B_wexlerae	EX_cpd00092_e0	3	83043.8	-2.10288	F02
UTI89	S_sonnei	EX_cpd00069_e0	3	100356	-22.3391	F02
UTI89	P_uenonsis	EX_cpd00069_e0	3	100356	-596.05	F02
UTI89	B_wexlerae	EX_cpd00069_e0	3	100356	-2.24242	F02
UTI89	S_sonnei	EX_cpd01217_e0	3	1767176	-21.0036	F02
UTI89	P_timonensis	EX_cpd01217_e0	3	1767176	-993.731	F02
P_timonensis	B_wexlerae	EX_cpd00023_e0	3	13000	-20.7368	F02
UTI89	B_wexlerae	EX_cpd00023_e0	3	28695.8	-20.7368	F02
L_acidophilus	S_sonnei	EX_cpd00161_e0	3	35.6523	-4.87399	G01
L_acidophilus	P_timonensis	EX_cpd00161_e0	3	35.6523	-21.4701	G01
L_acidophilus	P_uenonsis	EX_cpd00161_e0	3	35.6523	-30.6678	G01
L_acidophilus	B_wexlerae	EX_cpd00161_e0	3	35.6523	-17.5063	G01
L_acidophilus	B_intestinihominis	EX_cpd00161_e0	3	35.6523	-82.1326	G01
L_acidophilus	D_invisus	EX_cpd00161_e0	3	35.6523	-224.779	G01
L_acidophilus	A_geminatus	EX_cpd00161_e0	3	35.6523	-195.579	G01
L_acidophilus	L_johnsonii	EX_cpd00161_e0	3	35.6523	-25.1895	G01
L_acidophilus	P_lacrimalis	EX_cpd00161_e0	3	35.6523	-33.7538	G01
L_acidophilus	P_oris	EX_cpd00161_e0	3	35.6523	-0.91706	G01
L_acidophilus	UTI89	EX_cpd00161_e0	3	35.6523	-11.0144	G01
S_sonnei	B_intestinihominis	EX_cpd00036_e0	3	20.3008	-2.51985	G01
P_timonensis	B_intestinihominis	EX_cpd00036_e0	3	4323.39	-2.51985	G01
P_uenonsis	B_intestinihominis	EX_cpd00036_e0	3	2617.84	-2.51985	G01
B_wexlerae	B_intestinihominis	EX_cpd00036_e0	3	123.46	-2.51985	G01
D_invisus	B_intestinihominis	EX_cpd00036_e0	3	16.0654	-2.51985	G01
A_geminatus	B_intestinihominis	EX_cpd00036_e0	3	632.278	-2.51985	G01
L_johnsonii	B_intestinihominis	EX_cpd00036_e0	3	38.6047	-2.51985	G01
P_oris	B_intestinihominis	EX_cpd00036_e0	3	0.065544	-2.51985	G01
UTI89	B_intestinihominis	EX_cpd00036_e0	3	363.37	-2.51985	G01
P_uenonsis	S_sonnei	EX_cpd00211_e0	3	1.50783	-1.00051	G01
A_geminatus	S_sonnei	EX_cpd00211_e0	3	1903.02	-1.00051	G01
B_wexlerae	B_intestinihominis	EX_cpd00033_e0	3	240.455	-201.921	G01
B_wexlerae	D_invisus	EX_cpd00033_e0	3	240.455	-541.904	G01
B_wexlerae	P_lacrimalis	EX_cpd00033_e0	3	240.455	-83.7903	G01
B_wexlerae	P_oris	EX_cpd00033_e0	3	240.455	-2.21088	G01
B_wexlerae	UTI89	EX_cpd00033_e0	3	240.455	-24.8503	G01
P_oris	B_wexlerae	EX_cpd00020_e0	3	1.12122	-722.795	G01
UTI89	S_sonnei	EX_cpd00211_e0	3	3418.68	-19.6342	H01
B_wexlerae	P_dentalis	EX_cpd00033_e0	3	236.581	-127.421	H01
B_wexlerae	UTI89	EX_cpd00033_e0	3	236.581	-764.697	H01
S_sonnei	L_johnsonii	EX_cpd00036_e0	3	1509.17	-0.01199	H25361
P_timonensis	L_johnsonii	EX_cpd00036_e0	3	4127.4	-0.01199	H25361
B_wexlerae	L_johnsonii	EX_cpd00036_e0	3	50.1522	-0.01199	H25361
UTI89	L_johnsonii	EX_cpd00036_e0	3	14833.7	-0.01199	H25361
S_sonnei	UTI89	EX_cpd00053_e0	3	92.2577	-2247.78	H25362
S_sonnei	P_timonensis	EX_cpd00132_e0	3	199.79	-12.9328	H25362
S_sonnei	UTI89	EX_cpd00132_e0	3	199.79	-551.131	H25362
P_timonensis	S_sonnei	EX_cpd00309_e0	3	8923.6	-679.405	H25363
B_wexlerae	S_sonnei	EX_cpd00309_e0	3	8.10247	-679.405	H25363
UTI89	S_sonnei	EX_cpd00309_e0	3	266741	-679.405	H25363
P_timonensis	S_sonnei	EX_cpd00130_e0	3	1771000	-2266.4	H25363
UTI89	S_sonnei	EX_cpd00130_e0	3	350805	-2266.4	H25363
S_sonnei	P_timonensis	EX_cpd00054_e0	3	9319.73	-88767.2	H25363
S_sonnei	B_wexlerae	EX_cpd00054_e0	3	9319.73	-1197.75	H25363
S_sonnei	UTI89	EX_cpd00054_e0	3	9319.73	-133448	H25363
UTI89	S_sonnei	EX_cpd00644_e0	3	137717	-1754.68	H25363
UTI89	P_timonensis	EX_cpd00644_e0	3	137717	-14.0243	H25363
UTI89	B_wexlerae	EX_cpd00644_e0	3	137717	-0.51722	H25363
UTI89	P_oris	EX_cpd00644_e0	3	137717	-0.14803	H25363
P_timonensis	S_sonnei	EX_cpd00182_e0	3	21.0364	-2180.83	H25363
P_timonensis	B_wexlerae	EX_cpd00182_e0	3	21.0364	-19.7442	H25363
P_timonensis	P_oris	EX_cpd00182_e0	3	21.0364	-4901.02	H25363
P_timonensis	UTI89	EX_cpd00182_e0	3	21.0364	-266960	H25363
S_sonnei	UTI89	EX_cpd00036_e0	3	2655.87	-493044	H25363
P_timonensis	UTI89	EX_cpd00036_e0	3	1770993	-493044	H25363
B_wexlerae	UTI89	EX_cpd00036_e0	3	213.594	-493044	H25363
P_oris	UTI89	EX_cpd00036_e0	3	2015.86	-493044	H25363
P_oris	P_timonensis	EX_cpd00246_e0	3	3272.63	-61259.9	H25363
P_oris	B_wexlerae	EX_cpd00047_e0	3	12939.7	-1.88469	H25363
P_timonensis	B_wexlerae	EX_cpd00023_e0	3	1753523	-75.3958	H25363
P_timonensis	P_oris	EX_cpd00023_e0	3	1753523	-9.92455	H25363
S_sonnei	UTI89	EX_cpd00064_e0	3	49451.3	-15.9749	H25364
UTI89	S_sonnei	EX_cpd00119_e0	3	227985	-25.2207	H25364
UTI89	P_timonensis	EX_cpd00119_e0	3	227985	-10060.1	H25364
S_sonnei	P_timonensis	EX_cpd00156_e0	3	201444	-21.8345	H25364
UTI89	S_sonnei	EX_cpd00161_e0	3	549177	-231669	H25364
UTI89	P_timonensis	EX_cpd00161_e0	3	549177	-16845.4	H25364
S_sonnei	UTI89	EX_cpd00179_e0	3	140467	-1951607	H25364
S_sonnei	P_timonensis	EX_cpd00092_e0	3	3014.41	-15.667	H25364
UTI89	P_timonensis	EX_cpd00092_e0	3	1950160	-15.667	H25364
S_sonnei	UTI89	EX_cpd00054_e0	3	281000	-2361000	H25364
S_sonnei	P_timonensis	EX_cpd00232_e0	3	14590.9	-402.112	H25364
S_sonnei	UTI89	EX_cpd00232_e0	3	14590.9	-317534	H25364
S_sonnei	UTI89	EX_cpd00314_e0	3	281000	-284702	H25364
UTI89	S_sonnei	EX_cpd00550_e0	3	2360207	-53369.2	H25364
UTI89	S_sonnei	EX_cpd00176_e0	3	2361000	-44428.2	H25364
UTI89	S_sonnei	EX_cpd00039_e0	3	247806	-12306.4	H25365
UTI89	S_sonnei	EX_cpd00322_e0	3	50238.1	-72.621	H25365
UTI89	P_timonensis	EX_cpd00322_e0	3	50238.1	-26.4439	H25365
UTI89	S_sonnei	EX_cpd00084_e0	3	1230499	-203000	H25365
UTI89	P_timonensis	EX_cpd00084_e0	3	1230499	-37407	H25365
UTI89	S_sonnei	EX_cpd00132_e0	3	11787.5	-46.2851	H25365
S_sonnei	UTI89	EX_cpd00307_e0	3	13531.9	-91991.6	H25365
S_sonnei	UTI89	EX_cpd00314_e0	3	13462.9	-380860	H25365
UTI89	P_timonensis	EX_cpd01217_e0	3	492932	-5435.66	H25365
